# Subcortical Shape Alterations in Major Depressive Disorder: Findings from the ENIGMA Major Depressive Disorder Working Group

**DOI:** 10.1101/534370

**Authors:** Tiffany C. Ho, Boris Gutman, Elena Pozzi, Hans J. Grabe, Norbert Hosten, Katharina Wittfeld, Henry Völzke, Bernhard Baune, Udo Dannlowski, Katharina Förster, Dominik Grotegerd, Ronny Redlich, Andreas Jansen, Tilo Kircher, Axel Krug, Susanne Meinert, Igor Nenadic, Nils Opel, Richard Dinga, Dick J. Veltman, Knut Schnell, Ilya Veer, Henrik Walter, Ian H. Gotlib, Matthew D. Sacchet, André Aleman, Nynke A. Groenewold, Dan J. Stein, Meng Li, Martin Walter, Neda Jahanshad, Paul M. Thompson, Philipp G. Sämann, Lianne Schmaal

## Abstract

Alterations in regional subcortical brain volumes have been widely investigated as part of the efforts of an international consortium, ENIGMA, to determine reliable structural brain signatures for Major Depressive Disorder (MDD). Given that subcortical structures are comprised of distinct subfields, we sought to build significantly from prior work to precisely map localized MDD-related differences in subcortical regions using shape analysis. In this meta-analysis of subcortical shape from the ENIGMA-MDD working group, we compared 1,781 patients with MDD and 2,953 healthy controls (CTL) on individual measures of shape metrics (thickness and surface area) on the surface of seven bilateral subcortical structures: nucleus accumbens, amygdala, caudate, hippocampus, pallidum, putamen, and thalamus. Harmonized data processing and statistical analyses were conducted locally at each site, and findings were aggregated by meta-analysis. Relative to CTL, patients with MDD had lower surface area in the subiculum of the hippocampus, the basolateral amygdala, and the nucleus accumbens shell. Relative to CTL, patients with adolescent-onset MDD (≤ 21 years) had lower thickness and surface area of the subiculum of the hippocampus and the basolateral amygdala. Relative to first-episode MDD, recurrent MDD patients had lower thickness and surface area in the CA1 of the hippocampus and the basolateral amygdala. Our results suggest that previously reported MDD-associated volumetric differences may be localized to specific subfields of these structures that have been shown to be sensitive to the effects of stress, with important implications for mapping treatments to patients based on specific neural targets and key clinical features.
