## Supplemental Table 1 for "Subcortical Shape Alterations in Major Depressive Disorder: Findings from the ENIGMA Major Depressive Disorder Working Group"

### Sheet: Sheet1
Study	# MDD / # CTL / total N	# F (MDD)	# F (CTL)	MDD Age (mean ± SD [range])	CTL Age (mean ± SD [range])	Sample characteristics	Scanner characteristics	T1-weighted sequence	FreeSurfer version	Diagnosis measurment	Inclusion/exclusion criteria
SHIP-trend	321 / 942 / 1263	212	419	49.43 ± 12.16 [23 - 80]	50.67 ± 14.32 [21 - 81]	Community-based sample	1.5T Siemens Avanto	3D T1-weighted (MP-RAGE/ axial plane); TR=1900 msec; TE=3.4 msec; Flip angle=15°; voxel size 1 mm x 1 mm x 1 mm	5.1	M-CIDI interview	MDD subjects: no special exclusion criteria Control subjects: no lifetime diagnosis of depression, no antidepressiva, and severity index=0 All subjects: We removed subjects with due to medical conditions (e.g. a history of cerebral tumor, stroke, Parkinson’s diseases, multiple sclerosis, epilepsy, hydrocephalus, enlarged ventricles, pathological lesions) or due to technical reasons (e.g. severe m…
SHIP	132 / 410 / 542	99	197	53.46 ± 11.76 [32 - 86]	55.36 ± 12.77 [31 - 89]	Community-based sample	1.5T Siemens Avanto	3D T1-weighted (MP-RAGE/ axial plane); TR=1900 msec; TE=3.4 msec; Flip angle=15°; voxel size 1 mm x 1 mm x 1 mm	5.1	M-CIDI interview	MDD subjects: presence of axis-I disorders other than MDD, anxiety disorders, conversion, somatization and eating disorder. Control subjects: no lifetime diagnosis of depression, no antidepressiva, and severity index=0 All subjects: We removed subjects with medical conditions (e.g. a history of cerebral tumor, stroke, Parkinson’s diseases, multiple sclerosis, epilepsy, hydrocephalus, enlarged ven…
Stanford University	52 / 58 / 110	32	36	37.15 ± 10.27 [18 - 60]	37.24 ± 10.51 [18 - 60]	Community-based DSM-diagnosed sample	1.5T GE Signa Excite	Whole-brain T1-weighted images were collected using a spoiled gradient echo (SPGR) pulse sequence (116 sagittal slices; through-plane resolution = 1.5 mm; in-plane resolution = 0.86 x 0.86 mm; flip angle = 15 degrees; repetition time [TR] = 8.3-10.1 ms; echo time [TE] = 1.7-3.0; inversion time [TI] = 300 ms; matrix = 256 x 192).	5.3	SCID interview	MDD subjects: presence of axis-I disorders other than MDD, anxiety and eating disorders . Control subjects: control individuals did not meet diagnostic criteria for any current psychiatric. Both groups: alcohol / substance abuse or dependence within six months prior to MRI scanning, history of head trauma with loss of consciousness > 5 min, aneurysm, or any neurological or metabolic disorders tha…
CODE (Berlin)	99 / 74 / 173	66	43	41.0 ± 11.95 [20 - 65]	39.99 ± 13.32 [20 - 64]	Chronic depression, at least for 1 year, subjects medication free (CBASP1); Chronic depression, at least 2 years, early onset (before 21 years), medicaton free (CBASP2)	3T Siemens Trio (4 sites), 3T Philips Achieva (1 site)	Siemens: T1 mprage, voxel size 1 mm x 1 mm x 1 mm; TR=1900 msec; TE=2.52 msec; Sample 1: 192 slices, Sample 2: 176 slices (except 1 site: 192) Philips: T1 3D-TFE, voxel size 1 mm x 1 mm x 1 mm; TR=8.3 msec; TE=3.8 msec; 170 slices.	5.3	SCID interview	MDD: Presence of any other Axis-1 diagnosis; Acute risk for suicide (in contrast to suicidal ideation); History of psychotic symptoms, bipolar disorder, or dementia; Schizotypal, antisocial or borderline personality disorder; Use of psychotropic medication within two weeks prior to the start of the study; No current psychotherapeutic treatment. Control subjects: No history of or current Axis-1 or…
NESDA	156 / 64 / 220	103	42	37.22 ±10.43 [17 - 63]	40.29 ±9.74 [21 - 56]	93 (60%) MDD patients have a comorbid anxiety diagnosis	3T Phillips Achieva/Intera	3D gradient-echo T1-weighted sequence. TR=9 msec; TE=3.5 msec; flip angle 8º, FOV = 256 mm; matrix: 25x62x56; in plane voxel size = 1 mm × 1 mm x 1 mm; 170 slices.	5	CIDI interview	MDD subjects: presence of axis-I disorders other than MDD, panic disorder, social anxiety disorder, or generalized anxiety disorder and any use of psychotropic medication other than stable use of SSRIs or infrequent benzodiazepine use (i.e., equivalent to 2 doses of 10 mg of oxazepam 3 times per week or use within 48 hours prior to scanning). Control subjects: no Axis-I diagnosis, no medication u…
Münster Neuroimaging Cohort	280 / 732 / 1012	164	423	37.76 ±11.92 [18 - 57]	35.23 ±12.07 [17 - 65]	Currently depressed (HAMD>18) inpatients	3T Philips Gyroscan Intera	3D fast gradient echo sequence (turbo field echo), repetition time = 7.4 milliseconds, echo time = 3.4 milliseconds, flip angle = 9°, two signal averages, inversion prepulse every 814.5 milliseconds, acquired over a field of view of 256 (feet -head [FH]) × 204 (anterior -posterior [AP]) × 160 (right -left [RL]) mm, phase encoding in AP and RL direction, reconstructed to cubic voxels of .5 mm × .5…	5.3	SCID interview	MDD subjects: presence of bipolar disorder, schizoaffective disorders and schizophrenia; substancerelated disorders or current benzodiazepine treatment (wash out of at least three half-lives before study participation), and former electroconvulsive therapy. Control subjects: any current or former psychiatric disorder. Both groups: any neurological abnormalities, MRI contra-indications
FOR2107 (Marburg+Münster)	288 / 416 / 704	173	259	36.6 ±13.68 [18 - 65]	31.69 ±12.11 [18 - 65]	Participants recruited by means of public advertisement and from the inpatient services	Marburg: 3T Siemens Magnetom TiroTim syngo; Münster: 3T Siemens PRISMA	Marburg: - Sequence: 3D T1-weighted magnetization prepared rapid acquisition gradient echo (MPRAGE) - Sagittal Acquisition Direction, # of Slices 176, 0.5mm Slice Gap, 1.0x1.0x1.0 Voxel Size (mm3), TI 900 ms, TE 2.26 ms, TR 1900 ms, Flip Angle 9. Münster: - Sequence: 3D T1-weighted magnetization prepared rapid acquisition gradient echo (MPRAGE). - Sagittal Acquisition Direction, # of Slices 192, …	5.3	SCID inteview	Inclusion criteria: age 18-65 years; patients were diagnosed with major depressive disorder by SCID-Interview, currently depressed or remitted. Exclusion criteria all: any MRI contraindications; any neurological abnormalities. Exclusion criteria controls: any current or former psychiatric disorder; Exclusion criteria patients: substance dependence or current benzodiazepine treatment (wash out of …
Magdeburg (SFB - Sexpect)	19 / 20 / 39	8	3	38.25 ± 11.63 [20 - 58]	33.75 ± 7.20 [23 - 50]	Inpatients and outpatients with an acute MDD episode	3T Siemens MAGNETOM Trio scanner (Siemens, Erlangen, Germany)	High resolution T1 -weighted structural MRI scans of the brain were acquired for structural reference using a 3D -MPRAGE sequence (TE = 4.77 ms, TR = 2500 ms, T1 = 1100 ms, flip angle = 7°, bandwidth = 140 Hz/pixel, acquisition matrix = 256 × 256 × 192, isometric voxel size = 1.0 mm3).	5.3	ICD-10 interview	MDD subjects: history of seizures, medication with glutamate modulating drugs (ketamine, riluzole, etc.) or benzodiazepines, prior electroconvulsive therapy (ECT) treatments and pregnancy, atypical forms of depression, any additional psychiatric disorder, and a history of substance abuse or dependence. Control subjects: psychiatric illness. Both groups: contraindications against MRI, major medica…
DIP (Groningen)	22 / 22 / 44	16	17	43.14 ± 13.79 [23 - 69]	42.78 ± 14.36 [24 - 66]	Outpatients with MDD diagnosis	3T Philips	3D T1-weighted scan (170 slices; TR = 9ms; TE = 3.6ms; 256x231 matrix of 1×1×1 mm voxels)	5.3	MINI-SCAN	Inclusion MDD: Outpatients treated in mental health care for depression, BDI-II>13 at screening, adults. Exclusion MDD: Comorbid axis-I disorders other than anxiety disorders or past substance abuse, other psychotropic medication than stable use of SSRI/SNRI/TCA, established cardiovascular disease, active and concrete suicidal plans, inadequate language proficiency, cognitive impairments or neuro…
MPIP	412 / 215 / 627	219	125	47.86 ± 13.74 [18 - 88]	49.40 ± 13.21 [18 - 79]	M. A. R. S. sample: both first and recurrent episodes; RUD sample: only recurrent episodes with some patients scanned in remission	1.5T GE Signa Excite and 1.5 Siemens (n=2)	#1: T1-weighted SPGR sagittal 3D volume. TR=1030 msec; TE=3.4 msec; 124 slices; matrix=256x256; FOV=23.0x23.0 cm2; voxel size=0.8975 mm x0.8975 mm x 1.2- 1.4 mm; flip angle=90°; birdcage resonator. #2: same scanner as #1, platform update Signa Excite, sagittal T1-weighted (spin echo sequence, TR=9.7 msec, TE=2.1 msec; FOV=25.0x25.0 cm2, voxel size=0.875 mm x0.875 mm x1.2 mm, 124- 132 slices, flip…	5.3	M-CIDI/SCAN interview	1. Munich Antidepressant Response Signature (MARS) study MDD subjects (clinical consensus diagnosis or M-CIDI (since 2008)): depressive syndromes secondary to any medical or neurological condition (e. g., intoxication, drug abuse, stroke), the presence of manic, hypomanic or mixed affective symptoms, lifetime diagnosis of alcohol dependence, illicit drug abuse or the presence of severe medical co…
